# A Novel *Caenorhabditis elegans* Gene Network Uncovers Mechanisms of Mitochondrial Maintenance

**DOI:** 10.1101/2022.04.06.487352

**Authors:** Armando Moreno, Allison Taffet, Elissa Tjahjono, Natalia V. Kirienko

**Author notes:** These authors contributed equally (Armando Moreno, Allison Taffet). Corresponding Author:, Mailing Address: 6100 Main St, MS-140, Houston, TX 77005.

## Abstract

Mitochondria play key roles in cellular health and metabolism and are a critical determinant of the activation of multiple cell death processes. Although several pathways for regulating and re-establishing mitochondrial homeostasis have been identified within the past twenty years, large gaps remain in our understanding of how cells keep mitochondria healthy.

To address this limitation, have developed a network of genes that underlie mitochondrial health. We began by compiling a list of frequently mutated genes using publicly available data from multiple human cancer cell lines. RNAi was used to disrupt orthologous genes in the model organism *Caenorhabditis elegans* in a series of assays to evaluate these genes’ ability to support mitochondrial health, as evidenced by precocious activation of mitochondrial autophagy and sensitivity to acute mitochondrial damage. Iterative screening of ^~^1000 genes yielded a network of 139 genes showing significant connectivity.

Functional validation of a panel of genes from the network indicated that disruption of each gene triggered at least one phenotype consistent with mitochondrial dysfunction, including increased fragmentation of the mitochondrial network, abnormal steady-state levels of ATP, NADH, or ROS, and altered oxygen consumption. Importantly, RNAi-mediated knockdown of these genes often exacerbated α-synuclein aggregation in a *C. elegans* model of Parkinson’s disease, indicating significant changes to cellular health. Additionally, human orthologs of the final mitochondrial health gene network showed enrichment for roles in a number of human disorders identified in the OMIM database. This gene network provides a foundation for identifying new mechanisms that support mitochondrial and cellular homeostasis.
