## Supplemental Table 1 for "A Novel *Caenorhabditis elegans* Gene Network Uncovers Mechanisms of Mitochondrial Maintenance"

### Sheet: Table S1
Gene	Name	Known to be involved in mitochodnrial function
D2045.6	cul-1	0
T01D3.1	T01D3.1	1		Legend
T28F12.3	sos-1	0		0=no, 1=yes
F53F4.5	fmo-4	1		seed set
K12G11.2	sulp-5	0		enriched set
ZK909.4	ces-2	0
C27F2.2	nca-2	0
F52B5.5	cep-1	0
C32D5.9	lgg-1	1
ZK783.1	fbn-1	0
R107.8	lin-12	0
F54C8.5	rheb-1	0
W08F4.8	cdc-37	1
Y87G2A.3	atg-4.1	1
T22H9.2	atg-9	1
F02A9.6	glp-1	1
F44G4.8	dep-1	0
C17G10.4	cdc-14	0
T23G7.1	dpl-1	0
C14B9.6	gei-8	0
K10B2.1	lin-23	0
M110.5	dab-1	0
Y51H1A.5	Y51H1A.5	0
T19E7.3	bec-1	1
C50H2.1	fshr-1	1
C52A11.4	mpz-1	0
F55A11.1	F55A11.1	0
F42G10.2	mkk-4	0
R144.1	klp-6	1
F40E10.4	slt-1	0
F41D9.5	sulp-3	0
Y67D8C.10	mca-3	1
K09C8.5	pxn-2	0
C52E4.6	cyl-1	0
T19E10.1	ect-2	0
T23H2.1	npp-12	0
B0554.7	B0554.7	0
B0403.2	ubc-17	0
ZK112.7	cdh-3	0
F17C8.6	F17C8.6	0
F35C8.2	F35C8.2	1
F16F9.2	dpy-6	0
R10E11.1	cbp-1	1
Y56A3A.27	top-3	0
C05A9.1	pgp-5	0
F07A11.6	din-1	1
F54E2.3	ketn-1	0
F57C12.4	mrp-2	1
C54D1.1	pgp-10	0
T27F2.2	T27F2.2	0		total	15	0.3
T22B11.5	T22B11.5	1
T01G9.6	kin-10	0
T14G10.1	pps-1	1
Y53H1C.2	ego-2	0
Y47D3A.26	smc-3	0
F37C12.13	exos-9	0
C54D1.6	bar-1	0
D2024.6	cap-1	0
T27C4.4	lin-40	1
C37C3.3	vps-32.2	0
F56F11.3	klf-1	1
T01E8.3	plc-3	0
R53.3	egl-43	0
Y51B9A.4	arrd-2	0
K08F8.2	atf-2	1
Y37D8A.22	epg-3	0
ZK154.3	mec-7	0
Y41D4B.13	ced-2	0
ZK637.8	unc-32	1
D2062.1	D2062.1	0
F43G6.1	dna-2	0
H31G24.4	cyb-2.2	0
C04A2.3	egl-27	1
F53C3.1	F53C3.1	0
EEED8.5	mog-5	0
Y113G7A.9	dcs-1	0
Y69A2AR.30	mdf-2	0
ZK470.5	nck-1	0
W06D4.6	rad-54	1
R53.2	R53.2	1
F13E6.1	F13E6.1	0
F11A10.8	cpsf-4	0
T05G5.3	cdk-1	0
T16G12.6	T16G12.6	0
F58E1.5	fbxb-17	0
T03F6.5	lis-1	0
C38C3.5	unc-60	0
R166.3	R166.3	0
C47D12.1	trr-1	0
D2085.4	D2085.4	0
K06B9.5	pax-2	0
Y51H4A.3	rho-1	0
Y106G6E.6	csnk-1	0
F28F9.1	zag-1	0
ZK370.2	sma-2	0
W10C8.2	pop-1	1
Y48G8AL.1	Y48G8AL.1	0
T13H5.8	T13H5.8	0
C07H6.7	lin-39	0
C03C10.3	rnr-2	1
T28F12.2	unc-62	0
K11H3.1	gpdh-2	1
Y55B1AL.1	B0353.1	1
C33H5.16	C33H5.16	0
Y4C6A.1	Y4C6A.1	0
Y57G7A.2	Y57G7A.2	1
B0205.7	kin-3	0
F26G1.1	F26G1.1	0
Y44E3A.4	Y44E3A.4	1
Y54F10AM.4	ceh-44	0
F33D4.1	nhr-8	0
F26A3.2	ncbp-2	0
W09D6.6	hmt-1	0
C30D11.1	unc-103	0
C27B7.8	rap-1	0
Y110A2AR.1	Y110A2AR.1	0
F45F2.12	his-8	0
C32F10.2	lin-35	1
W02D7.7	sel-9	0
C14F5.5	sem-5	0
F26A3.5	F26A3.5	0
Y50D4A.4	Y50D4A.4	1
K02B2.3	mcu-1	1
W05B5.3	nhr-85	1
F19F10.5	F19F10.5	0
Y87G2A.14	ndx-8	0
K08E3.6	cyk-4	0
Y97E10AR.1	Y97E10AR.1	1
Y54G11A.10	lin-7	0
Y38F1A.5	cyd-1	1
ZC518.2	sec-24.2	0
T28F2.2	T28F2.2	1
C01C7.1	ark-1	0
F25G6.3	acr-16	0
F25H2.6	F25H2.6	0
W09G12.4	dsl-1	0
Y41D4A.2	col-108	0
F48C1.9	F48C1.9	1		total	23	0.258427
				overall total	38	0.273381
