## Supplemental Table 2 for "A Novel *Caenorhabditis elegans* Gene Network Uncovers Mechanisms of Mitochondrial Maintenance"

### Sheet: Table S2
Gene Name
aap-1
abi-1
acs-22
age-1
agl-1
alh-4
alx-1
ape-1
aph-1
aph-2
ari-1
ark-1
arrd-2
aspm-1
atf-2
atg-10
atg-18
atg-3
atg-5
atg-7
atg-9
atn-1
B0041.5
B0303.7
bar-1
C07D10.5
C09F9.2
C14A4.11
C16C10.8
C27A12.6
C27H6.8
C32A3.3
C33H5.16
C34D10.1
C35C5.6
C36E8.4
C37C3.2
C44H4.1
C47D12.8
C50A2.4
C50D2.8
cah-5
cap-1
catp-7
ccdc-47
ccr-4
cdc-14
cdc-25.1
cdc-6
cdk-1
cdl-1
cdtl-7
ced-2
ced-9
ceh-13
ceh-44
chc-1
cic-1
clr-1
cogc-4
cpsf-4
crb-1
crml-1
crn-1
crt-1
csn-1
csnk-1
cul-1
cutl-9
cyb-1
cyb-2.1
cyb-2.2
cyb-3
cyd-1
cye-1
cyk-4
D1046.2
D2030.1
D2062.1
D2085.4
D2096.8
dac-1
dbl-1
dcn-1
dcs-1
dct-1
dhc-1
dhs-6
din-1
dna-2
dnj-8
dpy-22
dsl-1
dyf-5
E01A2.10
efl-1
egl-27
egl-30
egl-38
egl-43
egl-8
ego-2
egrh-1
emb-5
epg-3
eps-8
etr-1
exo-1
exoc-8
exos-9
F10C2.4
F11A10.7
F11E6.7
F13E6.4
F19F10.5
F19H8.2
F20H11.1
F22G12.5
F23H11.3
F25B4.5
F26A3.1
F26A3.5
F26G1.1
F26H9.2
F26H9.5
F32B6.10
F35C11.3
F41C3.5
F43C11.8
F53C3.1
F54B11.5
F54E2.4
F57C9.1
F58G6.3
F59A2.6
fbxb-17
frl-1
fzr-1
fzy-1
gana-1
gap-2
gcy-36
gex-3
gla-3
glp-1
glt-1
glt-3
glt-6
gly-10
gpdh-2
gpn-1
gsy-1
gyg-1
H20J04.6
haf-1
haf-2
haf-3
haf-4
haf-6
haf-8
haf-9
hecd-1
him-1
his-11
his-15
his-20
his-22
his-29
his-34
his-44
his-48
his-52
his-54
his-58
his-62
his-66
his-71
his-8
hmg-1.2
hmit-1.1
hmit-1.2
hmit-1.3
hmp-2
hmt-1
hum-5
hum-8
ile-1
imb-3
immt-1
inx-2
irk-2
itr-1
itsn-1
jkk-1
K02B2.3
K02D10.1
K03E5.2
K05F6.11
K07F5.8
K07H8.1
K10C8.1
K11G12.5
kin-10
kin-3
klf-1
klf-3
klp-7
kpc-1
lag-1
lam-2
lat-2
let-23
let-363
let-526
let-60
let-70
let-711
let-756
lgg-1
lgg-3
lin-1
lin-12
lin-2
lin-35
lin-39
lin-40
lin-7
lis-1
lst-4
M03C11.8
M05D6.1
M88.5
mat-3
mcm-5
mdf-2
mec-12
mec-7
mef-2
mek-2
mel-11
mex-5
mlc-4
moc-1
mog-5
mom-2
mom-5
mrp-1
mrp-2
mrp-3
mrp-4
mrp-5
mrp-6
mrp-7
mrp-8
msh-6
mua-3
ncbp-2
nck-1
ndx-8
nfya-1
nhr-8
nhr-85
nid-1
nkat-1
nkat-3
nlr-1
nmr-2
npp-10
npp-13
num-1
nuo-1
obr-1
osm-11
pal-1
par-3
par-6
pat-3
pax-2
pbs-7
pcm-1
pdfr-1
pdp-1
pgp-1
pgp-10
pgp-13
pgp-2
pgp-3
pgp-4
pgp-5
pgp-9
pha-4
pie-1
plc-3
pld-1
plk-1
plk-2
pop-1
ppk-3
pps-1
pqn-65
pqn-73
prmt-5
pro-1
ptb-1
ptp-2
puf-9
qdpr-1
R03D7.4
R07C12.1
R11A8.7
R12E2.1
R166.3
R53.2
R74.6
R90.1
rab-7
rad-50
rad-54
rap-1
rfl-1
rfp-1
rga-6
rheb-1
rho-1
riok-1
rme-2
rnh-1.0
rnr-2
rop-1
rsd-3
rsr-1
saps-1
sax-7
sdpn-1
sdz-18
sdz-2
sec-23
sec-24.1
sel-10
sel-11
sel-12
sel-8
sel-9
sem-5
sepa-1
set-17
sin-3
skr-1
skr-2
skr-4
skr-8
slx-1
sma-2
smc-3
spn-4
spr-1
sqt-1
srgp-1
srp-6
srp-7
sto-1
such-1
sulp-5
sun-1
sup-17
sur-2
sur-6
T02C12.3
T07D3.9
T09B9.4
T11F8.4
T12D8.6
T12G3.7
T13H5.8
T16G12.6
T20G5.10
T20G5.8
T22B11.5
T22D1.4
T24F1.2
T25B9.10
T26A5.5
T28B8.1
tag-60
tag-72
tbb-1
tbb-2
tbx-11
thk-1
thoc-2
trr-1
tsp-17
ttn-1
ubc-13
ubq-1
unc-103
unc-3
unc-34
unc-37
unc-51
unc-52
unc-57
unc-60
unc-61
unc-62
unc-75
unc-89
vab-1
vab-10
vab-8
vars-2
vha-15
vps-32.2
vps-34
vps-35
W02G9.4
xpo-3
Y110A2AR.1
Y110A7A.6
Y34B4A.8
Y37E3.13
Y39F10B.1
Y39G8C.2
Y44E3A.1
Y44E3A.4
Y47D3A.22
Y48G8AL.1
Y4C6A.1
Y50D4A.4
Y54E5A.7
Y55B1AL.1
Y55B1BR.4
Y57A10A.25
Y57G11C.9
Y57G7A.2
Y69A2AR.18
Y69F12A.1
Y71G12A.2
Y75B8A.24
Y7A9A.1
Y97E10AR.1
zag-1
ZK1098.2
ZK337.2
ZK484.7
ZK669.4
zoo-1
