## Supplemental Table 3 for "A Novel *Caenorhabditis elegans* Gene Network Uncovers Mechanisms of Mitochondrial Maintenance"

### Sheet: Table S3
C. elegans Gene	Human Ortholog
acr-16	CHRFAM7A
ark-1
arrd-2
atf-2	NFIL3
atg-4.1	ATG4A
atg-9	ATG9A
B0353.1
B0554.7	MFSD11
bar-1	CTNNB1
bar-1	JUP
bec-1	BECN1
C33H5.16	PTPN20
cap-1	CAPZA1
cap-1	CAPZA2
cbp-1	EP300
cdc-14	CDC14A
cdc-37	CDC37
cdh-3	PCDHGA4
cdk-1	CDK1
ced-2	CRK
ced-2	CRKL
ceh-44	CUX2
cep-1	TP53
ces-2	DBP
col-108
cpsf-4	CPSF4
csnk-1	CSNK1G3
cul-1	CUL1
cyb-2.2	CCNB1
cyd-1	CCND1
cyd-1	CCND2
cyk-4	RACGAP1
cyl-1	CCNL1
D2030.12
D2062.1	GLIPR2
D2085.4	UBE3C
dab-1	DAB2
dcs-1	DCPS
dep-1	PTPRB
din-1	SPEN
dna-2	DNA2
dpl-1	TFDP1
dpy-6	AP2M1
dsl-1
ect-2	ECT2
egl-27	RERE
egl-43	MECOM
ego-2	PTPN23
epg-3	VMP1
exos-9	EXOSC9
F13E6.1	TPD52
F13E6.1	TPD52L1
F13E6.1	TPD52L2
F17C8.6	NALCN
F19F10.5	ETV6
F25H2.6	CERT1
F26A3.5
F26G1.1	VPS35
F26G1.1	VPS35L
F35C8.2	MAP2K7
F48C1.9
F53C3.1
F55A11.1	MCFD2
fbn-1	FBN2
fbxb-17
fmo-4	FMO5
fshr-1	FSHR
gei-8	NCOR1
glp-1	NOTCH1
gpdh-2	GPD1
gpdh-2	GPD1L
his-8
hmt-1	ABCB6
K02B2.3	MCU
ketn-1	Titin
kin-10	CSNK2B
kin-3	CSNK2A1
klf-1	KLF6
klf-1	KLF7
klp-6	KIF1B
lgg-1	GABARAP
lin-12	NOTCH4
lin-23	BTRC
lin-35	RBL1
lin-35	RBL2
lin-39	HOXA5
lin-40	MTA2
lin-40	MTA3
lin-7	LIN7A
lin-7	LIN7B
lin-7	LIN7C
lis-1	PAFAH1B1
mca-3	ATP2B1
mdf-2	MAD2L1
mec-7	TUBB6
mkk-4	MAP2K4
mog-5	DHX8
mpz-1	PATJ
mrp-2	ABCC3
nca-2	NALCN
ncbp-2	NCBP2
nck-1	NCK1
nck-1	NCK2
ndx-8	NUDT7
nhr-8	NR1I2
nhr-8	NR1I3
nhr-8	VDR
nhr-85	NR1D2
npp-12	NUP210
pax-2	PAX2
pgp-10	ABCB1
pgp-5	ABCB1
plc-3	PLCG1
pop-1	LEF1
pop-1	TCF7L2
pps-1	PAPSS1
pps-1	PAPSS2
pxn-2	PXDN
R166.3	AMMECR1
R166.3	AMMECR1L
R53.2	DTYMK
rad-54	RAD54L
rap-1	RAP1A
rheb-1	RHEB
rho-1	RHOA
rnr-2	RRM2
sec-24.2	SEC24A
sec-24.2	SEC24B
sel-9	TMED2
sem-5	GRB2
slt-1	SLIT2
sma-2	SMAD9
smc-3	SMC3
sos-1	SOS1
sulp-3	SLC26A5
sulp-5	SLC26A5
T01D3.1	TENM2
T13H5.8	CLPTM1L
T16G12.6	IPO13
T22B11.5	OGDH
T22B11.5	OGDHL
T27F2.2	SIPA1
T28F2.2	COMMD4
top-3	TOP3A
trr-1	TRRAP
ubc-17	BIRC6
unc-103	KCNH2
unc-103	KCNH7
unc-32	ATP6V0A1
unc-60	CFL1
unc-60	CFL2
unc-60	DSTN
unc-62	MEIS1
unc-62	MEIS2
vps-32.2	CHMP4A
vps-32.2	CHMP4B
Y110A2AR.1	HVA22
Y44E3A.4	CD2AP
Y44E3A.4	SH3KBP1
Y48G8AL.1	HERC3
Y48G8AL.1	HERC4
Y4C6A.1
Y50D4A.4	RMC1
Y51H1A.5	HDAC10
Y57G7A.2
Y97E10AR.1	BTB
Y97E10AR.1	POZ
zag-1	ZEB1
zag-1	ZEB2
