## Supplemental Table 4 for "A Novel *Caenorhabditis elegans* Gene Network Uncovers Mechanisms of Mitochondrial Maintenance"

### Sheet: Table S4
Term	p-value	q-value
breast cancer	0.000156777	0.00673844
adenocarcinoma	0.000440863	0.00673844
lissencephaly	0.000440863	0.00673844
pheochromocytoma	0.000440863	0.00673844
hepatocellular carcinoma	0.000492008	0.00673844
rickets	0.000492008	0.00673844
coloboma	0.000519194	0.00673844
osteoporosis	0.000547495	0.00673844
gastric cancer	0.000547495	0.00673844
long qt syndrome	0.000576938	0.00673844
pancreatic cancer	0.000576938	0.00673844
arrhythmogenic right ventricular dysplasia	0.000639375	0.00673844
corneal dystrophy	0.000672426	0.00673844
lymphoma	0.00098488	0.00673844
inflammatory bowel disease	0.00103041	0.00673844
charcot-marie-tooth disease	0.00122829	0.00673844
diabetes mellitus, type 2	0.00133716	0.00673844
prostate cancer	0.00139418	0.00673844
colorectal cancer	0.00164035	0.00673844
myopathy	0.00230917	0.00673844
cataract	0.00266253	0.00673844
adenoma	0.00331868	0.00673844
keratosis	0.00378856	0.00673844
lymphedema	0.00378856	0.00673844
lymphoproliferative syndrome	0.00378856	0.00673844
malignant hyperthermia	0.00378856	0.00673844
meckel syndrome	0.00378856	0.00673844
mitochondrial dna depletion syndrome	0.00378856	0.00673844
mucopolysaccharidosis	0.00378856	0.00673844
nephronophthisis	0.00378856	0.00673844
otosclerosis	0.00378856	0.00673844
paget disease	0.00378856	0.00673844
preeclampsia	0.00378856	0.00673844
refsum disease	0.00378856	0.00673844
restless legs syndrome	0.00378856	0.00673844
vitreoretinopathy	0.00378856	0.00673844
kallmann syndrome	0.00378856	0.00673844
infections	0.00378856	0.00673844
lipodystrophy	0.00378856	0.00673844
hemochromatosis	0.00378856	0.00673844
homocystinuria	0.00378856	0.00673844
adrenoleukodystrophy	0.00378856	0.00673844
arthrogryposis	0.00378856	0.00673844
asperger syndrome	0.00378856	0.00673844
autoimmune disease	0.00378856	0.00673844
bare lymphocyte syndrome	0.00378856	0.00673844
bartter syndrome	0.00378856	0.00673844
atopy	0.00378856	0.00673844
cholestasis	0.00378856	0.00673844
dyskeratosis	0.00378856	0.00673844
episodic ataxia	0.00378856	0.00673844
fetal hemoglobin quantitative trait locus	0.00378856	0.00673844
glioblastoma	0.00378856	0.00673844
goiter	0.00378856	0.00673844
central hypoventilation syndrome	0.00378856	0.00673844
night blindness	0.0039547	0.00673844
ovarian failure	0.0039547	0.00673844
polydactyly	0.0039547	0.00673844
sarcoma	0.0039547	0.00673844
pseudohypoaldosteronism	0.0039547	0.00673844
squamous cell carcinoma	0.0039547	0.00673844
wilms tumor	0.0039547	0.00673844
nevus	0.0039547	0.00673844
porphyria	0.0039547	0.00673844
neutropenia	0.0039547	0.00673844
cutis laxa	0.0039547	0.00673844
epiphyseal dysplasia, multiple	0.0039547	0.00673844
hypoglycemia	0.0039547	0.00673844
amelogenesis imperfecta	0.0039547	0.00673844
amyloidosis	0.0039547	0.00673844
body mass index	0.0039547	0.00673844
aids	0.0039547	0.00673844
dermatitis	0.0039547	0.00673844
dyslexia	0.0039547	0.00673844
endometrial cancer	0.0039547	0.00673844
colon cancer	0.0039547	0.00673844
osteoarthritis	0.00412569	0.00673844
waardenburg syndrome	0.00412569	0.00673844
split-hand/foot malformation	0.00412569	0.00673844
seizures	0.00412569	0.00673844
renal cell carcinoma	0.00412569	0.00673844
osteopetrosis	0.00412569	0.00673844
optic atrophy	0.00412569	0.00673844
thalassemia	0.00412569	0.00673844
leukoencephalopathy	0.00412569	0.00673844
leukodystrophy	0.00412569	0.00673844
joubert syndrome	0.00412569	0.00673844
hermansky-pudlak syndrome	0.00412569	0.00673844
diamond-blackfan anemia	0.00412569	0.00673844
ceroid-lipofuscinosis, neuronal	0.00412569	0.00673844
myasthenic syndrome	0.00412569	0.00673844
atrial fibrillation	0.00412569	0.00673844
tuberculosis	0.00430162	0.00673844
spinal muscular atrophy	0.00430162	0.00673844
multiple sclerosis	0.00430162	0.00673844
hypothyroidism	0.00430162	0.00673844
hypercholesterolemia	0.00430162	0.00673844
holoprosencephaly	0.00430162	0.00673844
hiv	0.00430162	0.00673844
complex i	0.00430162	0.00673844
cone dystrophy	0.00430162	0.00673844
chondrodysplasia	0.00430162	0.00673844
brachydactyly	0.00430162	0.00673844
attention-deficit hyperactivity disorder	0.00430162	0.00673844
albinism	0.00430162	0.00673844
coronary heart disease	0.00430162	0.00673844
nephropathy	0.00448254	0.00673844
thrombocytopenia	0.00448254	0.00673844
xeroderma pigmentosum	0.00448254	0.00673844
major affective disorder	0.00448254	0.00673844
hirschsprung disease	0.00448254	0.00673844
hypotrichosis	0.00448254	0.00673844
coronary artery disease	0.00448254	0.00673844
macular dystrophy	0.00448254	0.00673844
alopecia	0.00466852	0.00673844
ectodermal dysplasia	0.00466852	0.00673844
ehlers-danlos	0.00466852	0.00673844
thrombophilia	0.00466852	0.00673844
usher syndrome	0.00466852	0.00673844
zellweger syndrome	0.00485963	0.00673844
skin/hair/eye pigmentation	0.00485963	0.00673844
psoriasis	0.00485963	0.00673844
ovarian cancer	0.00485963	0.00673844
ciliary dyskinesia	0.00485963	0.00673844
dementia	0.00485963	0.00673844
bone mineral density	0.00485963	0.00673844
fibrosis	0.00485963	0.00673844
rheumatoid arthritis	0.00505592	0.00673844
melanoma	0.00505592	0.00673844
leber amaurosis	0.00505592	0.00673844
glycogen storage disease	0.00505592	0.00673844
hypogonadism	0.00505592	0.00673844
epidermolysis bullosa	0.00505592	0.00673844
anomalies	0.00505592	0.00673844
fanconi anemia	0.00505592	0.00673844
cdeficiency	0.00505592	0.00673844
celiac disease	0.00525746	0.00673844
convulsions	0.00525746	0.00673844
encephalopathy	0.00525746	0.00673844
leigh syndrome	0.00525746	0.00673844
malaria	0.00525746	0.00673844
microcephaly	0.00525746	0.00673844
myopia	0.00546431	0.00681168
cone-rod dystrophy	0.00546431	0.00681168
bardet-biedl syndrome	0.00546431	0.00681168
cholesterol level	0.00546431	0.00681168
cardiomyopathy, hypertrophic	0.00567654	0.00684192
glaucoma	0.00567654	0.00684192
migraine	0.00567654	0.00684192
myocardial infarction	0.00567654	0.00684192
thyroid carcinoma	0.00567654	0.00684192
dystonia	0.00589419	0.00701139
ichthyosis	0.00589419	0.00701139
aneurysm	0.00611734	0.00718294
macular degeneration	0.00611734	0.00718294
microphthalmia	0.00634604	0.00721862
orofacial cleft	0.00634604	0.00721862
disorder of glycosylation	0.00634604	0.00721862
autism	0.00634604	0.00721862
lateral sclerosis	0.00634604	0.00721862
lung cancer	0.00658035	0.00743866
asthma	0.00706604	0.00788969
parkinson disease	0.00706604	0.00788969
stature	0.00757484	0.00840623
alzheimer disease	0.00810722	0.00888864
diabetes mellitus, type 1	0.00810722	0.00888864
immunodeficiency	0.00866358	0.00938555
systemic lupus erythematosus	0.00866358	0.00938555
hypertension	0.00895089	0.00963943
schizophrenia	0.00924436	0.00983903
obesity	0.00924436	0.00983903
muscular dystrophy	0.00984995	0.0103624
spastic paraplegia	0.00984995	0.0103624
cardiomyopathy, dilated	0.0101622	0.0106294
neuropathy	0.0108057	0.0112379
blood	0.0111371	0.0115168
spinocerebellar ataxia	0.011475	0.0117992
cardiomyopathy	0.0128924	0.0131821
